# Bacterial sepsis triggers stronger transcriptomic immune responses in larger primates

**DOI:** 10.1101/2023.07.11.548565

**Authors:** Ryan McMinds, Rays H.Y. Jiang, Swamy R. Adapa, Emily Cornelius Ruhs, Rachel A. Munds, Jennifer W. Leiding, Cynthia J. Downs, Lynn B. Martin

## Abstract

Empirical data relating body mass to immune defense against infections remain limited. Although the Metabolic Theory of Ecology predicts that larger organisms would have weaker immune responses, recent studies have suggested that the opposite may be true. These discoveries have led to the Safety Factor hypothesis, which proposes that larger organisms have evolved stronger immune defenses because they carry greater risks of exposure to pathogens and parasites. In this study, we simulated sepsis by exposing blood from nine primate species to a bacterial lipopolysaccharide (LPS), measured the relative expression of immune and other genes using RNAseq, and fit phylogenetic models to determine how gene expression was related to body mass. In contrast to non-immune-annotated genes, we discovered hypermetric scaling in the LPS-induced expression of innate immune genes, such that large primates had a disproportionately greater increase in gene expression of immune genes compared to small primates. Hypermetric immune gene expression appears to support the Safety Factor hypothesis, though this pattern may represent a balanced evolutionary mechanism to compensate for lower per-transcript immunological effectiveness. This study contributes to the growing body of immune allometry research, highlighting its importance in understanding the complex interplay between body size and immunity over evolutionary timescales.

**Author Summary:** Understanding the relationship between an animal’s size and its ability to defend against disease can inform predictions about evolutionary tradeoffs and susceptibility to infection. Two major theories – the Metabolic Theory of Ecology (MTE) and the Safety Factor hypothesis – offer opposing views on how body size influences it immune defenses. In this study, we compared the immune gene expression of nine primate species to a simulated bacterial infection. We found that larger species mounted a stronger transcriptional immune response, consistent with either the Safety Factor hypothesis or an evolutionary pressure to compensate for and balance the effects expected in the context of the MTE.
