## Supplementary material for "Bacterial sepsis triggers stronger transcriptomic immune responses in larger primates": Data S1

No.	Animal ID	Family	Genus	Species	Subspecies	Common name	Zoo	Sample Date (yyyymmdd)	Sample time (local 24-hr)	Sex	Age (months)	Body Mass (g)	Estimated Sample Volume	Incubation start time (local 24-hr)	Incubation end time (local 24-hr)	Notes
1	34015	Cercopithecidae	Macaca	mulatta	lasiotis	rhesus macaque	SNPRC	20200806	8:55	Male	72	10910	1 ml sodium heparin blood per tube	9:42	17:42	None
2	37471	Cercopithecidae	Macaca	mulatta	lasiotis	rhesus macaque	SNPRC	20200806	9:31	Male	27	3890	1 ml sodium heparin blood per tube	9:47	17:47	None
3	37864	Cercopithecidae	Macaca	mulatta	lasiotis	rhesus macaque	SNPRC	20200806	9:18	Male	23	3530	1 ml sodium heparin blood per tube	9:42	17:42	None
4	37958	Cercopithecidae	Macaca	mulatta	lasiotis	rhesus macaque	SNPRC	20200806	9:20	Male	21	3400	1 ml sodium heparin blood per tube	9:42	17:42	None
5	37258	Cercopithecidae	Papio	anubis		olive baboon	SNPRC	20200811	9:09	Male	31	9440	1 ml sodium heparin blood per tube	9:26	17:26	None
6	37359	Cercopithecidae	Papio	anubis		olive baboon	SNPRC	20200811	9:18	Male	29	9120	1 ml sodium heparin blood per tube	9:32	17:30	None
7	37859	Cercopithecidae	Papio	anubis	cynocephalus	hybrid (olive/yellow) baboon	SNPRC	20200811	8:54	Male	23	7040	1 ml sodium heparin blood per tube	9:26	17:26	None
8	37891	Cercopithecidae	Papio	anubis	cynocephalus	hybrid (olive/yellow) baboon	SNPRC	20200811	9:04	Male	22	7020	1 ml sodium heparin blood per tube. LPS tube only. Blood Clotted	9:26	17:26	None
9	37294	Callitrichidae	Callithrix	jacchus		common marmoset	SNPRC	20200825	7:37	Male	31	526	1 ml sodium heparin blood per tube	8:07	16:09	None
10	38040	Callitrichidae	Callithrix	jacchus		common marmoset	SNPRC	20200825	7:45	Male	20	512	1 ml sodium heparin blood per tube	8:07	16:09	None
11	36416	Callitrichidae	Callithrix	jacchus		common marmoset	SNPRC	20200825	7:54	Male	46	538	1 ml sodium heparin blood per tube	8:16	16:16	None
12	36415	Callitrichidae	Callithrix	jacchus		common marmoset	SNPRC	20200825	8:03	Male	46	508	0.75 ml sodium heparin blood per tube. Some Blood Clotting	8:25	16:25	None
13	30156	Cebidae	Sapajus	apella		tufted capuchin	SNPRC	20201016	9:55	Male	161	5600	1 ml sodium heparin blood per tube	10:13	18:21	None
14	30157	Cebidae	Sapajus	apella		tufted capuchin	SNPRC	20201016	9:55	Male	139	5300	1 ml sodium heparin blood per tube	10:14	18:21	None
15	31454	Cebidae	Sapajus	apella		tufted capuchin	SNPRC	20201016	10:20	Male	109	4000	1 ml sodium heparin blood per tube	10:34	18:47	None
16	33444	Cebidae	Sapajus	apella		tufted capuchin	SNPRC	20201016	10:23	Male	76	4900	0.75 ml sodium heparin blood per tube. Some Blood Clotting	10:34	18:47	None
17	Jones	Lemuridae	Lemur	catta		ring-tailed lemur	Duke	20200914	12:47	Male	102	2760	2 ml	13:29	uncollected	None
18	Onyx	Lemuridae	Lemur	catta		ring-tailed lemur	Duke	20200914	12:35	Male	89.64	2620	2 ml	13:23	21:23	Null tube damaged - discovered before incubation. Contents of Null tube pipetted into blank Truculture
19	Fritz	Lemuridae	Lemur	catta		ring-tailed lemur	Duke	20200914	13:04	Male	220.2	2640	2 ml	13:35	uncollected	None
20	Randy	Lemuridae	Lemur	catta		ring-tailed lemur	Duke	20200826	10:58	Male	173.52	2700	2 ml then another 1 ml on 9/23/20	11:17	19:17	Null tube damaged - redo
21	Grendel	Daubentoniidae	Daubentonia	madagascariensis		Aye-aye	Duke	20200824	9:47	Male	123.12	2990	2 ml then another 1 ml on 9/23/20	9:25	17:25	2 LPS tubes were accidentally used for initial draw. The null tube was drawn on 9/23/20 at 9:47am. Weighed 3000. 9:50-5:52pm incubation.
22	Poe	Daubentoniidae	Daubentonia	madagascariensis		Aye-aye	Duke	20200824	9:48	Male	404.4	2680	2 ml	10:05	18:05	None
23	Timothy	Cheirogaleidae	Microcebus	murinus		Gray mouse lemur	Duke	20200909	9:23	Male	37.08	66	0.5 ml	10:27	18:27	Pooled sample
24	Wandering Willie	Cheirogaleidae	Microcebus	murinus		Gray mouse lemur	Duke	20200909	10:16	Male	73.2	69	0.28 ml	10:27	18:27	Pooled sample
25	Pipkin	Cheirogaleidae	Microcebus	murinus		Gray mouse lemur	Duke	20200909	9:26	Male	99.24	72	0.15 ml	10:27	18:27	Pooled sample
26	Prickly Pear	Cheirogaleidae	Microcebus	murinus		Gray mouse lemur	Duke	20200909	9:31	Male	84.36	72	0.4 ml	10:27	18:27	Pooled sample
27	Pumpernickel	Cheirogaleidae	Microcebus	murinus		Gray mouse lemur	Duke	20200909	9:43	Male	25.56	64	0.24 ml	10:27	18:27	Pooled sample
28	Barley	Cheirogaleidae	Microcebus	murinus		Gray mouse lemur	Duke	20200909	9:50	Male	50.16	65	0.23 ml	10:27	18:27	Pooled sample
29	Texas Pete	Cheirogaleidae	Microcebus	murinus		Gray mouse lemur	Duke	20200909	10:08	Male	97.08	65	0.3 ml	10:27	18:27	Pooled sample
30	HD062	Hominidae	Homo	sapiens		Human	USF	20201103	10:20	Male	540	90264.9	6 ml	10:43	18:45	None
31	Panji	Hominidae	Pongo	abelii		Sumatran Orangutan	Sedgewick	20201117	10:30	Male	301	124100	uncollected	uncollected	uncollected	None
